# Temporal N-terminomics analysis reveals proteome remodeling following brensocatib-mediated cathepsin C inhibition in promyeloblast cells

**DOI:** 10.64898/2026.09.03.748759

**Authors:** Yimin Zhu, Stephanie Luedtke, Bangyan Xu, Alexander R. Ziegler, Kai Qi Yek, Nichollas E. Scott, Elena K. Schneider-Futschik, Laura E. Edgington-Mitchell

## Abstract

Cathepsin C (CatC) is known to activate neutrophil serine proteases (NSPs) involved in innate immune function, although its broader impact on cellular proteolytic networks remains poorly defined. Here, we characterized the proteolytic landscape of HL-60 neutrophil progenitor cells following treatment with the CatC inhibitor brensocatib. Activity-based probes confirmed sustained inhibition of CatC by brensocatib, accompanied by progressive suppression of downstream elastase-like protease activation over 16 hours, 72 hours, and 7 days. An enrichment-free N-terminomics workflow was used to compare control and brensocatib-treated HL-60 cells. Following prolonged CatC inhibition, NSPs were reduced in abundance, while lysosomal cathepsins and endogenous protease inhibitors increased. These findings are consistent with remodeling of the protease-antiprotease network. Cleavage site analysis identified a pronounced, time-dependent, NSP-associated P1 cleavage signature enriched for Val, Thr, Ala, Ile, and Cys in control cells that was progressively lost following brensocatib treatment. We also identified established and candidate CatC-dependent cleavage events, together with proteolytic adaptations that emerged in the absence of CatC activity. Collectively, these findings demonstrate that CatC inhibition extends beyond suppression of canonical NSP activation to progressive remodeling of the broader protease-antiprotease network, providing new mechanistic insight into the cellular consequences of therapeutic CatC inhibition.

**Graphical Abstract:** 
