## Supplementary Table 2 for "Temporal N-terminomics analysis reveals proteome remodeling following brensocatib-mediated cathepsin C inhibition in promyeloblast cells"

### Sheet: sigDMSO_protein_overlap
Significant DMSO-treated overlap proteins combined (16h, 72h, 7day), significance defined as log2(fold change) > ±1 , p-value < 0.05
* q-value = 0 (below numerical precision as exported in Perseus)
Genes	FC_16h	negLogP_16h	qvalue_16h	FC_72h	negLogP_72h	qvalue_72h	FC_7day	negLogP_7day	qvalue_7day	Protein.Ids	Function
CACNG3	0.636237144470215	2.55503121359841	0.058327868852459	2.30282020568848	4.01635377352614	0.00837209302325581	3.19333457946777	7.37214832885321	0	O60359	Voltage-dependent calcium channel subunit
PRG2	-0.0702862739562988	0.279020880732553	0.761759956355701	1.21147680282593	2.61888659454295	0.0198888888888889	2.19485282897949	5.98596558751107	0	P13727	Granule peptide with antibacterial properties for immune defence
PSMA4	0.184967041015625	0.940804039920324	0.33186523297491	1.22781705856323	3.08154952390862	0.0107602339181287	1.95134830474854	4.28695387287498	0.000551724137931035	P25789	20S core proteasome core complex subunit involved in degradation of intracellular proteins
MNDA	0.155619144439697	1.48577037641192	0.182838095238095	1.20662641525269	5.70506974087104	0	2.45566272735596	5.16286229372256	0	P41218	Can act as transcriptional activator/repressor, regulates cell development, apoptosis and differentiation
KDSR				2.45614051818848	2.89666605859576	0.0132610837438424	2.96189594268799	2.76100838674426	0.00631746031746032	Q06136	Role in catalysing sphingolipid synthesis in the ER for regulation of sphingolipid synthesis
SERPINB12				3.90103197097778	1.3838401515239	0.106410134600158	1.18026161193848	3.04197903303479	0.00329853862212944	Q96P63-2	Serpin family of protease inhibitors, inhibits trypsin-like proteases
