## Supplementary Table 3 for "Temporal N-terminomics analysis reveals proteome remodeling following brensocatib-mediated cathepsin C inhibition in promyeloblast cells"

### Sheet: sigBRE_protein_overlap
Significant BRE-treated overlap proteins combined (16h, 72h, 7day), significance defined as log2(fold change) > ±1 , p-value < 0.05
* q-value = 0 (below numerical precision as exported in Perseus)
Genes	FC_16h	negLogP_16h	qvalue_16h	FC_72h	negLogP_72h	qvalue_72h	FC_7day	negLogP_7day	qvalue_7day	Protein.Ids	Functions
MAP1LC3B2				-1.55416250228882	5.44721718403131	0	-1.16209697723389	3.68005556936246	0.000901639344262295	A6NCE7	Ubiquitin-like modifier involved in autophagosomes formation and mitophagy
QSOX1	-0.315135478973389	4.29460357976592	0.0173333333333333	-1.04657363891602	6.13798446161693	0	-1.35645866394043	4.83942074462658	0.00103225806451613	O00391	Role in disulfide bond formation by oxidising sulfhydryl groups
PIK3C2A				-1.23028874397278	2.49812178385459	0.0242779456193353	-1.04948830604553	5.39882242472712	0	O00443-2	Lipid kinase activity to generate lipid secondary messengers, involved in intracellular trafficking
SDCBP	-0.691902637481689	3.47158400653919	0.0156842105263158	-1.41388320922852	1.50961916436246	0.0893466787989081	-1.23074126243591	5.28959396896474	0	O00560-2	Adaptor protein involved in various vesicle trafficking and exosome regulation, immunomodulation, cell migration
FTH1	-0.464004039764404	0.993567836729067	0.309269645608629	-1.53343772888184	3.96970431485063	0.00848979591836735	-1.15176963806152	3.42317657822825	0.00155974842767296	P02794	Stores iron to regulate intracellular iron homeostasis
PSAP	-0.35505485534668	1.54217060348393	0.173243986254296	-1.27322244644165	2.72527883647586	0.01721875	-1.21403312683105	3.29412834531945	0.00228726287262873	P07602-2	Precursor of saposins A-D, and involved in lysosomal sphingolipid degradation, it is also a myelinotrophic and neurotrophic factor
C4A	-0.480582237243652	2.9536721660979	0.0334647887323944	-1.02960014343262	3.2744301105425	0.00927407407407407	-1.19277811050415	3.00262935040348	0.00352095808383234	P0C0L4	Part of classical complement pathway that bind to immune aggregates or protein antigens
SRGN	0.545040130615234	4.25899035964014	0.0148571428571429	-1.03464031219482	2.46008136302334	0.0246876790830946	-1.07189798355103	5.77017830430528	0	P10124	Role in storage and secretion of proteases in secretory granule, localising neutrophil elastase in granules
IFNGR1	-0.265369415283203	2.15316669117394	0.0927099567099567	-1.14768648147583	5.4615281973591	0	-1.27754378318787	4.32771761062318	0.000592592592592593	P15260	Associates with IFNGR2 to form receptor for IFNG for the immune JAK/STAT signalling pathway activation
TIMP2				-1.49137163162231	2.93898137833026	0.0131813471502591	-2.33878087997437	4.67677391846386	0.0008	P16035	Complexes with metalloproteinases to inactivate them
LIPA				-1.42346811294556	2.11962886226804	0.0394378378378378	-1.08950734138489	2.6966491261904	0.00664296296296296	P38571-2	Role in lipid metabolism, hydrolyses cholesterol esters and triglycerides
GSK3B				-1.49185705184937	5.14781801955268	0.0096	-1.48271656036377	5.52573556756482	0	P49841-2	Role in glucose homeostasis as negative regulator, constitutively active protein kinase that is involved in multiple signalling path of metabolism, inflammation
NUCB1	-0.0805726051330566	0.181235556752032	0.842325053229241	-1.52572774887085	2.06735472031601	0.0429949066213922	-1.34726810455322	6.72944539895646	0	Q02818	Role in calcium regulation, protein trafficking of MMP, as a calcium binding protein in the Golgi
HGFAC				-1.23886299133301	2.00701379487721	0.0444025157232704	-2.10660123825073	5.42940135626926	0	Q04756	Serine protease that activates hepatocyte growth factor regulating tissue regeneration, glucose/lipid homeostasis
APLP2	-0.232987403869629	4.16690561197119	0.0173333333333333	-1.36219358444214	4.54170070989689	0.00736	-1.52267837524414	8.50657285230214	0	Q06481-3	Role in hemostasis, coagulation pathways, cell adhesion, can act to inhibit proteases like trypsin, chymotrypsin
NCOA4				-1.39545631408691	5.74058172634691	0	-1.33763551712036	3.32556728069929	0.00207365439093484	Q13772-3	Role in iron homeostasis, involved in ferritinophagy by delivery ferritin to lysosome and autophagic degradation of ferritin
IGFBP7	-0.0289053916931152	0.145410013937349	0.873589374155786	-1.06020832061768	2.77552547492464	0.0161025641025641	-1.05837917327881	4.05298489949954	0.000617283950617284	Q16270-2	Role in cell growth by controlling insulin-like growth factors
YIF1B	-0.503192901611328	1.76305969475584	0.136398148148148	-1.12058115005493	4.61394269656708	0.008	-1.23567605018616	4.01580589058714	0.000595238095238095	Q5BJH7-3	Role in trafficking of vesicles from ER to Golgi
LRP10				-1.65204524993896	2.46520402957497	0.0251929824561404	-1.56846570968628	5.56483842862832	0	Q7Z4F1	May be involved in lipid metabolism
PLD3	-0.399751663208008	3.67026010772277	0.0141666666666667	-1.00095796585083	4.18365974520297	0.00870588235294118	-1.54654502868652	5.1377721605705	0	Q8IV08	Can catalysis hydrolysis of membrane phospholipids, role in lysosomal regulation by removing single stranded DNA and endolysosomal protein sorting
PIP4P2	-0.515895843505859	2.93524441239341	0.0345205479452055	-1.56566333770752	3.72006526927691	0.00901333333333333	-2.32686901092529	4.76588949105183	0.000914285714285714	Q8N4L2	Involved in lipid metabolic processes, negative regulation of phagocytosis
RFLNB				-1.51993608474731	2.51025256078947	0.0240858895705521	-1.06182813644409	2.77765026838683	0.00624878836833603	Q8N5W9	involved in organisation of filaments and regulation of actin network
RNF149	-0.591248989105225	3.20965872638714	0.0270434782608696	-1.15051317214966	3.2816368082119	0.00941353383458647	-1.38488435745239	5.02179400398632	0	Q8NC42	Regulates ubiquitination of proteins
NDFIP1	0.105206489562988	0.0837220496226606	0.929878700062099	-1.63852834701538	2.36604590736545	0.0278897243107769	-1.67607712745667	4.86704522365583	0.00108474576271186	Q9BT67	Regulates ubiquitination and immune regulatory roles
TMEM59	-0.707963943481445	4.95057036776873	0	-1.79383325576782	4.33517322103591	0.00827586206896552	-1.85192179679871	6.50789104012072	0	Q9BXS4	Associated with autophagy and Golgi glycosylation processes and Golgi to lysosome trafficking
ITM2C	-0.213868618011475	0.891710508603882	0.351708609271523	-1.34730529785156	4.28272398187301	0.00954838709677419	-1.43978834152222	2.84678728972952	0.00507032590051458	Q9NQX7-2	Linked to amyloid precursor processing and lysosomal function
