## Supplementary Table 4 for "Temporal N-terminomics analysis reveals proteome remodeling following brensocatib-mediated cathepsin C inhibition in promyeloblast cells"

### Sheet: 2AA_matches
Protein.Ids	Genes	Protein_Start_DMSO	Protein_Start_BRE	Precursor_Id_DMSO	Stripped_Sequence_DMSO	Modified_Sequence_DMSO	Precursor_Id_BRE	Stripped_Sequence_BRE	Modified_Sequence_BRE	timepoint	BRE_pvalue_7day	BRE_qvalue_7day	BRE_difference_7day	DMSO_pvalue_7day	DMSO_qvalue_7day	DMSO_difference_7day	BRE_pvalue_72h	BRE_qvalue_72h	BRE_difference_72h	DMSO_pvalue_72h	DMSO_qvalue_72h	DMSO_difference_72h	BRE_pvalue_16h	BRE_qvalue_16h	BRE_difference_16h	DMSO_pvalue_16h	DMSO_qvalue_16h	DMSO_difference_16h	P1	P2	P1_prime	P2_prime
P59665	DEFA1	39	37	D(UniMod:280)IPEVVVSLAWDESLAPK(UniMod:36)HPGSR4	DIPEVVVSLAWDESLAPKHPGSR	D(UniMod:280)IPEVVVSLAWDESLAPK(UniMod:36)HPGSR	A(UniMod:546)ADIPEVVVSLAWDESLAPK(UniMod:36)HPGSR4;A(UniMod:546)ADIPEVVVSLAWDESLAPK(UniMod:36)HPGSR3	AADIPEVVVSLAWDESLAPKHPGSR	A(UniMod:546)ADIPEVVVSLAWDESLAPK(UniMod:36)HPGSR	16h	5.60437	0.0022236024844720496	-3.15176	5.49599	0.0021624649859943975	3.57525				5.37011	0.006093264248704664	3.39322	5.34659	0.08553846153846154	-2.50169	6.87093	0.22080000000000002	3.22301	A	A	D	I
P82673-2	MRPS35	25	23	A(UniMod:546)VYSATPVPTPSLPER2	AVYSATPVPTPSLPER	A(UniMod:546)VYSATPVPTPSLPER	S(+28.03129)TAVYSATPVPTPSLPER2	STAVYSATPVPTPSLPER	S(+28.03129)TAVYSATPVPTPSLPER	16h	3.52841	0.005656286043829296	-1.67207	3.99789	0.003718032786885246	1.36877	5.08624	0.00580327868852459	-1.42355	1.82315	0.08472913117546849	3.07464	3.23007	0.06874603174603175	-1.35744	2.59248	0.12434607645875252	4.01466	S	T	A	V
O14773	TPP1	197	195	H(UniMod:255)LGVTPSVIR2;H(UniMod:255)LGVTPSVIR3	HLGVTPSVIR	H(UniMod:255)LGVTPSVIR	G(+28.0312905)LHLGVTPSVIR3	GLHLGVTPSVIR	G(+28.0312905)LHLGVTPSVIR	72h	5.71123	0.0016370106761565838	-1.29029	6.34004	0.001484848484848485	4.5149	5.11035	0.0059495798319327735	-1.0246	2.94324	0.014698365527488854	2.27238							G	L	H	L
O14773	TPP1	196	194	L(+28.03129)HLGVTPSVIR3	LHLGVTPSVIR	L(+28.03129)HLGVTPSVIR	V(+28.031291)GLHLGVTPSVIR3	VGLHLGVTPSVIR	V(+28.031291)GLHLGVTPSVIR	72h				5.10007	0.0027928994082840235	1.92459	1.91885	0.07315343583307185	-1.4466	4.04038	0.006436548223350254	1.22187							V	G	L	H
P09651-2	HNRNPA1	65	63	V(+28.031291)EEVDAAMNARPHK(UniMod:36)VDGR2;V(+28.031291)EEVDAAMNARPHK(UniMod:36)VDGR3	VEEVDAAMNARPHKVDGR	V(+28.031291)EEVDAAMNARPHK(UniMod:36)VDGR	A(UniMod:546)TVEEVDAAMNARPHK(UniMod:36)VDGR4	ATVEEVDAAMNARPHKVDGR	A(UniMod:546)TVEEVDAAMNARPHK(UniMod:36)VDGR	72h							1.83898	0.08260220034742327	-1.52895	1.70951	0.10161674557687517	2.09382							A	T	V	E
P82673-2	MRPS35	25	23	A(UniMod:546)VYSATPVPTPSLPER2	AVYSATPVPTPSLPER	A(UniMod:546)VYSATPVPTPSLPER	S(+28.03129)TAVYSATPVPTPSLPER2	STAVYSATPVPTPSLPER	S(+28.03129)TAVYSATPVPTPSLPER	72h	3.52841	0.005656286043829296	-1.67207	3.99789	0.003718032786885246	1.36877	5.08624	0.00580327868852459	-1.42355	1.82315	0.08472913117546849	3.07464	3.23007	0.06874603174603175	-1.35744	2.59248	0.12434607645875252	4.01466	S	T	A	V
O14773	TPP1	197	195	H(UniMod:255)LGVTPSVIR2	HLGVTPSVIR	H(UniMod:255)LGVTPSVIR	G(+28.0312905)LHLGVTPSVIR3;G(+28.0312905)LHLGVTPSVIR2	GLHLGVTPSVIR	G(+28.0312905)LHLGVTPSVIR	7day	5.71123	0.0016370106761565838	-1.29029	6.34004	0.001484848484848485	4.5149	5.11035	0.0059495798319327735	-1.0246	2.94324	0.014698365527488854	2.27238							G	L	H	L
P05164-3	MPO	164	162	G(+28.0312905)VTC(UniMod:4)PEQDK(UniMod:36)YR3;G(+28.0312905)VTC(UniMod:4)PEQDK(UniMod:36)YR2	GVTCPEQDKYR	G(+28.0312905)VTC(UniMod:4)PEQDK(UniMod:36)YR	D(UniMod:280)VGVTC(UniMod:4)PEQDK(UniMod:36)YR2;D(UniMod:280)VGVTC(UniMod:4)PEQDK(UniMod:36)YR3	DVGVTCPEQDKYR	D(UniMod:280)VGVTC(UniMod:4)PEQDK(UniMod:36)YR	7day	5.68672	0.0020481099656357387	-4.39281	2.9787	0.010053122756640345	1.49459							5.15103	0.07354838709677419	-1.76086				D	V	G	V
P05164-3	MPO	157	155	G(+28.0312905)C(UniMod:4)AYQDVGVTC(UniMod:4)PEQDK(UniMod:36)YR3	GCAYQDVGVTCPEQDKYR	G(+28.0312905)C(UniMod:4)AYQDVGVTC(UniMod:4)PEQDK(UniMod:36)YR	S(+28.03129)SGC(UniMod:4)AYQDVGVTC(UniMod:4)PEQDK(UniMod:36)YR3	SSGCAYQDVGVTCPEQDKYR	S(+28.03129)SGC(UniMod:4)AYQDVGVTC(UniMod:4)PEQDK(UniMod:36)YR	7day	3.77216	0.00410721649484536	-1.83008	1.53567	0.07166812064965197	1.03571													S	S	G	C
P07237	P4HB	319	317	T(+28.03129)LEEEMTK(UniMod:36)YK(UniMod:36)PESEELTAER4;T(+28.03129)LEEEMTK(UniMod:36)YK(UniMod:36)PESEELTAER3	TLEEEMTKYKPESEELTAER	T(+28.03129)LEEEMTK(UniMod:36)YK(UniMod:36)PESEELTAER	L(+28.03129)ITLEEEMTK(UniMod:36)YK(UniMod:36)PESEELTAER4;L(+28.03129)ITLEEEMTK(UniMod:36)YK(UniMod:36)PESEELTAER3	LITLEEEMTKYKPESEELTAER	L(+28.03129)ITLEEEMTK(UniMod:36)YK(UniMod:36)PESEELTAER	7day	2.65993	0.01396059379217274	-1.01476	4.39456	0.003235095613048369	5.84853				4.12193	0.006470588235294118	2.61228							L	I	T	L
P11142	HSPA8	162	160	G(+28.0312905)TIAGLNVLR2	GTIAGLNVLR	G(+28.0312905)TIAGLNVLR	D(UniMod:280)AGTIAGLNVLR2	DAGTIAGLNVLR	D(UniMod:280)AGTIAGLNVLR	7day	2.35102	0.019542948461845785	-1.10492	3.77297	0.004115702479338843	3.39868													D	A	G	T
P14625	HSP90B1	649	647	A(UniMod:546)SQYGWSGNMER2	ASQYGWSGNMER	A(UniMod:546)SQYGWSGNMER	L(+28.03129)VASQYGWSGNMER2	LVASQYGWSGNMER	L(+28.03129)VASQYGWSGNMER	7day	3.26054	0.007321626617375231	-1.38822	3.25509	0.007305466237942122	2.98081													L	V	A	S
P24158	PRTN3	28	26	I(+28.03129)VGGHEAQPHSRPYMASLQM(UniMod:35)R4;I(+28.03129)VGGHEAQPHSRPYMASLQM(UniMod:35)R3	IVGGHEAQPHSRPYMASLQMR	I(+28.03129)VGGHEAQPHSRPYMASLQM(UniMod:35)R	A(UniMod:546)EIVGGHEAQPHSRPYM(UniMod:35)ASLQMR4;A(UniMod:546)EIVGGHEAQPHSRPYM(UniMod:35)ASLQMR3	AEIVGGHEAQPHSRPYMASLQMR	A(UniMod:546)EIVGGHEAQPHSRPYM(UniMod:35)ASLQMR	7day	2.49481	0.01688767621646203	-4.43041	2.83015	0.011331238214959145	1.061							3.44242	0.05809803921568628	-2.01026				A	E	I	V
P24158	PRTN3	28	26	I(+28.03129)VGGHEAQPHSRPYMASLQM(UniMod:35)R4;I(+28.03129)VGGHEAQPHSRPYMASLQM(UniMod:35)R3	IVGGHEAQPHSRPYMASLQMR	I(+28.03129)VGGHEAQPHSRPYMASLQM(UniMod:35)R	A(UniMod:546)EIVGGHEAQPHSRPYMASLQM(UniMod:35)R4;A(UniMod:546)EIVGGHEAQPHSRPYMASLQM(UniMod:35)R3	AEIVGGHEAQPHSRPYMASLQMR	A(UniMod:546)EIVGGHEAQPHSRPYMASLQM(UniMod:35)R	7day	6.15671	0.001515527950310559	-4.71093	2.83015	0.011331238214959145	1.061	1.60927	0.11949544072948327	-2.88636										A	E	I	V
P24158	PRTN3	28	26	I(+28.03129)VGGHEAQPHSRPYMASLQM(UniMod:35)R4;I(+28.03129)VGGHEAQPHSRPYMASLQM(UniMod:35)R3	IVGGHEAQPHSRPYMASLQMR	I(+28.03129)VGGHEAQPHSRPYMASLQM(UniMod:35)R	A(UniMod:546)EIVGGHEAQPHSRPYMASLQMR4;A(UniMod:546)EIVGGHEAQPHSRPYMASLQMR3	AEIVGGHEAQPHSRPYMASLQMR	A(UniMod:546)EIVGGHEAQPHSRPYMASLQMR	7day	7.67234	0.005473684210526316	-2.90396	2.83015	0.011331238214959145	1.061	2.18421	0.04857990115321252	-3.54477				4.0539	0.050851851851851856	-1.07658				A	E	I	V
P24158	PRTN3	28	26	I(+28.03129)VGGHEAQPHSRPYMASLQMR3;I(+28.03129)VGGHEAQPHSRPYMASLQMR4	IVGGHEAQPHSRPYMASLQMR	I(+28.03129)VGGHEAQPHSRPYMASLQMR	A(UniMod:546)EIVGGHEAQPHSRPYM(UniMod:35)ASLQMR4;A(UniMod:546)EIVGGHEAQPHSRPYM(UniMod:35)ASLQMR3	AEIVGGHEAQPHSRPYMASLQMR	A(UniMod:546)EIVGGHEAQPHSRPYM(UniMod:35)ASLQMR	7day	2.49481	0.01688767621646203	-4.43041	6.04343	0.0015918367346938775	2.22611							3.44242	0.05809803921568628	-2.01026				A	E	I	V
P24158	PRTN3	28	26	I(+28.03129)VGGHEAQPHSRPYMASLQMR3;I(+28.03129)VGGHEAQPHSRPYMASLQMR4	IVGGHEAQPHSRPYMASLQMR	I(+28.03129)VGGHEAQPHSRPYMASLQMR	A(UniMod:546)EIVGGHEAQPHSRPYMASLQM(UniMod:35)R4;A(UniMod:546)EIVGGHEAQPHSRPYMASLQM(UniMod:35)R3	AEIVGGHEAQPHSRPYMASLQMR	A(UniMod:546)EIVGGHEAQPHSRPYMASLQM(UniMod:35)R	7day	6.15671	0.001515527950310559	-4.71093	6.04343	0.0015918367346938775	2.22611	1.60927	0.11949544072948327	-2.88636										A	E	I	V
P24158	PRTN3	28	26	I(+28.03129)VGGHEAQPHSRPYMASLQMR3;I(+28.03129)VGGHEAQPHSRPYMASLQMR4	IVGGHEAQPHSRPYMASLQMR	I(+28.03129)VGGHEAQPHSRPYMASLQMR	A(UniMod:546)EIVGGHEAQPHSRPYMASLQMR4;A(UniMod:546)EIVGGHEAQPHSRPYMASLQMR3	AEIVGGHEAQPHSRPYMASLQMR	A(UniMod:546)EIVGGHEAQPHSRPYMASLQMR	7day	7.67234	0.005473684210526316	-2.90396	6.04343	0.0015918367346938775	2.22611	2.18421	0.04857990115321252	-3.54477				4.0539	0.050851851851851856	-1.07658				A	E	I	V
P28799	GRN	280	278	G(+28.0312905)DVK(UniMod:36)C(UniMod:4)DMEVSC(UniMod:4)PDGYTC(UniMod:4)C(UniMod:4)R3	GDVKCDMEVSCPDGYTCCR	G(+28.0312905)DVK(UniMod:36)C(UniMod:4)DMEVSC(UniMod:4)PDGYTC(UniMod:4)C(UniMod:4)R	T(+28.03129)VGDVK(UniMod:36)C(UniMod:4)DM(UniMod:35)EVSC(UniMod:4)PDGYTC(UniMod:4)C(UniMod:4)R3	TVGDVKCDMEVSCPDGYTCCR	T(+28.03129)VGDVK(UniMod:36)C(UniMod:4)DM(UniMod:35)EVSC(UniMod:4)PDGYTC(UniMod:4)C(UniMod:4)R	7day	2.98239	0.009987756571840116	-3.12563	3.23626	0.0075	1.31256													T	V	G	D
P28799	GRN	280	278	G(+28.0312905)DVK(UniMod:36)C(UniMod:4)DMEVSC(UniMod:4)PDGYTC(UniMod:4)C(UniMod:4)R3	GDVKCDMEVSCPDGYTCCR	G(+28.0312905)DVK(UniMod:36)C(UniMod:4)DMEVSC(UniMod:4)PDGYTC(UniMod:4)C(UniMod:4)R	T(+28.03129)VGDVK(UniMod:36)C(UniMod:4)DMEVSC(UniMod:4)PDGYTC(UniMod:4)C(UniMod:4)R3	TVGDVKCDMEVSCPDGYTCCR	T(+28.03129)VGDVK(UniMod:36)C(UniMod:4)DMEVSC(UniMod:4)PDGYTC(UniMod:4)C(UniMod:4)R	7day	1.65719	0.056364359752905456	-1.22035	3.23626	0.0075	1.31256													T	V	G	D
P28799	GRN	281	279	D(UniMod:280)VK(UniMod:36)C(UniMod:4)DM(UniMod:35)EVSC(UniMod:4)PDGYTC(UniMod:4)C(UniMod:4)R3	DVKCDMEVSCPDGYTCCR	D(UniMod:280)VK(UniMod:36)C(UniMod:4)DM(UniMod:35)EVSC(UniMod:4)PDGYTC(UniMod:4)C(UniMod:4)R	V(+28.031291)GDVK(UniMod:36)C(UniMod:4)DM(UniMod:35)EVSC(UniMod:4)PDGYTC(UniMod:4)C(UniMod:4)R3	VGDVKCDMEVSCPDGYTCCR	V(+28.031291)GDVK(UniMod:36)C(UniMod:4)DM(UniMod:35)EVSC(UniMod:4)PDGYTC(UniMod:4)C(UniMod:4)R	7day	3.38696	0.006375063873275422	-2.4673	4.94493	0.002986394557823129	1.78361				1.51823	0.13853960964408724	1.03642							V	G	D	V
P28799	GRN	281	279	D(UniMod:280)VK(UniMod:36)C(UniMod:4)DMEVSC(UniMod:4)PDGYTC(UniMod:4)C(UniMod:4)R3	DVKCDMEVSCPDGYTCCR	D(UniMod:280)VK(UniMod:36)C(UniMod:4)DMEVSC(UniMod:4)PDGYTC(UniMod:4)C(UniMod:4)R	V(+28.031291)GDVK(UniMod:36)C(UniMod:4)DM(UniMod:35)EVSC(UniMod:4)PDGYTC(UniMod:4)C(UniMod:4)R3	VGDVKCDMEVSCPDGYTCCR	V(+28.031291)GDVK(UniMod:36)C(UniMod:4)DM(UniMod:35)EVSC(UniMod:4)PDGYTC(UniMod:4)C(UniMod:4)R	7day	3.38696	0.006375063873275422	-2.4673	4.17871	0.0034772727272727273	3.24173				2.68487	0.022036585365853657	2.3198							V	G	D	V
P59665	DEFA1	39	37	D(UniMod:280)IPEVVVSLAWDESLAPK(UniMod:36)HPGSR3;D(UniMod:280)IPEVVVSLAWDESLAPK(UniMod:36)HPGSR4	DIPEVVVSLAWDESLAPKHPGSR	D(UniMod:280)IPEVVVSLAWDESLAPK(UniMod:36)HPGSR	A(UniMod:546)ADIPEVVVSLAWDESLAPK(UniMod:36)HPGSR3;A(UniMod:546)ADIPEVVVSLAWDESLAPK(UniMod:36)HPGSR4	AADIPEVVVSLAWDESLAPKHPGSR	A(UniMod:546)ADIPEVVVSLAWDESLAPK(UniMod:36)HPGSR	7day	5.60437	0.0022236024844720496	-3.15176	5.49599	0.0021624649859943975	3.57525				5.37011	0.006093264248704664	3.39322	5.34659	0.08553846153846154	-2.50169	6.87093	0.22080000000000002	3.22301	A	A	D	I
P82673-2	MRPS35	25	23	A(UniMod:546)VYSATPVPTPSLPER2;A(UniMod:546)VYSATPVPTPSLPER3	AVYSATPVPTPSLPER	A(UniMod:546)VYSATPVPTPSLPER	S(+28.03129)TAVYSATPVPTPSLPER3;S(+28.03129)TAVYSATPVPTPSLPER2	STAVYSATPVPTPSLPER	S(+28.03129)TAVYSATPVPTPSLPER	7day	3.52841	0.005656286043829296	-1.67207	3.99789	0.003718032786885246	1.36877	5.08624	0.00580327868852459	-1.42355	1.82315	0.08472913117546849	3.07464	3.23007	0.06874603174603175	-1.35744	2.59248	0.12434607645875252	4.01466	S	T	A	V
